# Repeated duplications and losses shaped SMC complex evolution from archaeal ancestors to modern eukaryotes

**DOI:** 10.1101/2024.01.07.573240

**Authors:** Jolien J.E. van Hooff, Maximilian W.D. Raas, Eelco C. Tromer, Laura Eme

**Affiliations:** Unité d’Ecologie Systématique et Evolution, CNRS, Université Paris-Saclay, AgroParisTech Gif-sur-Yvette, France; Laboratory of Microbiology, Wageningen University and Research, The Netherlands; Theoretical Biology and Bioinformatics, Faculty of Science, Utrecht University, The Netherlands; Hubrecht Institute, Royal Netherlands Academy of Arts and Sciences (KNAW), The Netherlands; Oncode Institute, Utrecht, The Netherlands; Cell Biochemistry, Groningen Biomolecular Sciences & Biotechnology Institute, Faculty of Science and Engineering, University of Groningen, The Netherlands

**Keywords:** chromosome organization, genome organization, Structural Maintenance of Chromosomes, LECA, condensin, cohesin, SMC5/6, evolutionary cell biology, eukaryogenesis, chromatin, chromosome organization, genome organization, Structural Maintenance of Chromosomes, LECA, condensin, cohesin, SMC5/6, evolutionary cell biology, eukaryogenesis, chromatin

## Abstract

Chromosome organization ensures accurate DNA replication, segregation, gene regulation and DNA damage repair. Across the tree of life, protein assemblages termed Structural Maintenance of Chromosomes (SMC) complexes determine chromosome organization. Eukaryotes usually have four SMC complex types (condensin I, condensin II, cohesin, and SMC5/6), whereas prokaryotes mostly have one. The expanded set is probably needed to accommodate the considerably larger eukaryotic genomes. Despite their essential functions, SMC complexes exhibit notable variation among model organisms, suggesting underexplored diversity across eukaryotes. Here, we provide a thorough reconstruction of the evolution of SMC complex subunits and accessory proteins across eukaryotes. We show that the last eukaryotic common ancestor (LECA) had all four complete SMC complexes, supporting the notion that LECA was already a sophisticated cell. At later timepoints, condensin II was lost at least thirty times, rendering it one of the most frequently lost eukaryotic cellular machineries. We identify multiple components (e.g., Sororin, Securin, Nse5, and Nse6) as much more ancient and widespread than previously appreciated. Finally, we traced the prokaryotic origins of these complexes and propose an ancient SMC complex was already duplicated in the ancestor of TACK and Asgard archaea, suggesting a sophisticated chromosome organization in the archaeal ancestor of eukaryotes. The eukaryotic SMC complex inventory was further expanded through gene duplications, highlighting the importance of these events in the emergence of eukaryotic complexity. Altogether, our results address questions and raise new ones about how SMC complex evolution affected the genome organizations of ancestral and contemporary organisms.
