## Supplementary Table 2 for "Repeated duplications and losses shaped SMC complex evolution from archaeal ancestors to modern eukaryotes"

### Sheet: Legend
Overview of applied methods in evolutionary analyses
Sheet: Orthologs	Related to Figure 3.
Column	Subcolumn / description
Complex	Eukaryotic SMC complex
Protein	SMC complex subunit
Alternative names	Names for the protein in different species
Protein domain(s)/famil(y)(ies)	Protein family of which the protein is a member.
Results	LECA SMC complex subunit (yes/no)
	HMM: discriminatory (yes/no), cut-off (type and value, if HMM is discriminatory)
Homolog/ortholog detection	BLASTP/PSI-BLAST/DIAMOND: applied (yes/no), queries and database (if applied)
	hmmsearch/jackhmmer: applied (yes/no), queries and database (if applied)
	HHpred: applied (yes/no), queries and database (if applied)
	Dali: applied (yes/no), queries and database (if applied)
	Foldseek: applied (yes/no), queries and database (if applied)
Phylogenetic analysis	MSA (algorithm, parameters)
	MSA trimming (algorithm, parameters) and manual curation
	Method
	Substitution model
Notes	Additional remarks on the analysis of this protein
Sheet: Homologs	Related to Figure 4 and Supplementary Figures 1,2.
Column	Subcolumn / description
Protein family	Phylogenetically examined SMC protein subunit family
Results	LECA paralogous pairs
	Closest prokaryotic homologs
Homolog detection	hmmsearch/jackhmmer: query (HMM) and database
	HHpred: applied (yes/no), queries and database (if applied)
	Foldseek: applied (yes/no), queries and database (if applied)
Phylogenetic analysis	CD-hit sequence subsampling (percent identity, %)
	MSA (algorithm, parameters)
	MSA trimming (algorithm, parameters) and manual curation
	MSA cleaning (removal of sequences with too high a percentage of gaps)
	Method
	Substitution model
	Highest likelihood
	Topology test: constraint tree
	Topology test result
Notes	Additional remarks on the analysis of this family

### Sheet: Orthologs
Complex	Protein	Alternative names	Protein domain(s)/famil(y)(ies)	Results		Homolog/ortholog detection					Phylogenetic analysis				Notes
				LECA SMC complex subunit (yes/no)	HMM: discriminatory (yes/no), cut-off (type and value, if HMM is discriminatory)	BLASTP/PSI-BLAST/DIAMOND: applied (yes/no), queries and database (if applied)	hmmsearch/jackhmmer: applied (yes/no), queries and database (if applied)	HHpred: applied (yes/no), queries and database (if applied)	Dali: applied (yes/no), queries and database (if applied)	Foldseek: applied (yes/no), queries and database (if applied)	MSA (algorithm, parameters)	MSA trimming (algorithm, parameters) and manual curation	Method	Substitution model
Condensin I & II	SMC2	Cut3,MIX-1	SMC	yes	no: various other SMC proteins interspersed	no	several iterations of hmmsearch - hit extraction - phylogenetic interference - hmmbuilding of candidate orthologs - hmmsearch	no	no	no	hmmalign --trim	trimal -gt 0.1, coiled-coil removed manually	IQ-TREE	LG+C20+G	One sequence not in cluster (PHYPOL001133), some sequences in cluster with long branches discarded as SMC2 candidates.
	SMC4	Cut14,DPY-27	SMC	yes	no: various other SMC proteins interspersed	no	several iterations of hmmsearch - hit extraction - phylogenetic interference - hmmbuilding of candidate orthologs - hmmsearch	no	no	no	hmmalign --trim	trimal -gt 0.1, coiled-coil removed manually	IQ-TREE	LG+C20+G	Some SMC4 clade sequences with suspiciously long branches were not included in the final set of orthologs (CHOSPE007074, APISPI047452, APISPI047453, LENLIM003237)
Condensin I	CAPH	Cnd2,Bnr1,DPY-26,Barren	Kleisin	yes	no: CAPH2 sequences interspersed.	no	several iterations of hmmsearch - hit extraction - phylogenetic interference - hmmbuilding of candidate orthologs - hmmsearch	yes: checking divergent sequences	no	no	mafft: linsi	NA	IQ-TREE	LG+C20+G	Phylogeny does not contain TETTHE001973, but this is a genuine ortholog as was shown in previous iterations.
	CAPG	Cnd3,Ycg1	Hawk	yes	no: other Hawks and HEAT repeat proteins interspersed.	no	several iterations of hmmsearch - hit extraction - phylogenetic interference - hmmbuilding of candidate orthologs - hmmsearch	yes: checking divergent sequences	yes: searching with the AlphaFold2 predicted structures of some sequences that are hard to classify.	yes: searching with the AlphaFold2 predicted structures of some sequences that are hard to classify.	mafft: linsi	bmge -t AA -m BLOSUM30 -b 3 -h 0.6 -g 0.7	IQ-TREE	LG+C20+G	Phylogeny does not contain HEMSPE002108 since sequence was too divergent.
	CAPD2	Cnd1,Ycs4,DPY-28	Hawk	yes	no: other Hawks and HEAT repeat proteins interspersed.	no	several iterations of hmmsearch - hit extraction - phylogenetic interference - hmmbuilding of candidate orthologs - hmmsearch	yes: checking divergent sequences and/or sequences with instable positions in phylogenies	no	no	mafft: einsi	bmge -t AA -m BLOSUM30 -b 3 -h 0.5 -g 0.7	IQ-TREE	LG+C20+G	Phylogeny contains two PDS5 orthologs with long branches within CAPD2 clade (RAMVAR020834, PHYPAT030349), whereas one short CAPD2 ortholog is positioned outside of CAPD2 clade (PARATL004607). CAPG clade contained some sequences that might not be CAPG2 orthologs; those were removed (PLATAR019610, POLPAL003486, PSEPER009139, GUITHE012730)
Condensin II	CAPH2	KLE-2,NCAPH2	Kleisin	yes	no: CAPH and Scc1/Rec8 sequences interspersed.	no	several iterations of hmmsearch - hit extraction - phylogenetic interference - hmmbuilding of candidate orthologs - hmmsearch	no	no	no	mafft: linsi	no	IQ-TREE	LG+C20+G	Phylogeny contains Scc1/Rec8 clade when rooted on CAPH, though these sequences are actually more divergent from CAPH2 than CAPH, as discerned from the hmmsearch output. APISPI034319 seems part of the CAPH2 cluster but this has not been reassured.
	CAPG2	NCAPG2	Hawk	yes	no: other Hawks and HEAT repeat proteins interspersed.	no	several iterations of hmmsearch - hit extraction - phylogenetic interference - hmmbuilding of candidate orthologs - hmmsearch	yes: checking divergent sequences and/or sequences with instable positions in phylogenies	yes: searching with the AlphaFold2 predicted structures of some sequences that are hard to classify.	yes: searching with the AlphaFold2 predicted structures of some sequences that are hard to classify.	mafft: einsi	no	IQ-TREE	LG+C20+G	Previous iterations disagreed with regard to te placement of various sequences, which were all manually checked using HHpred (online). This resulted in the removal of multiple sequences as candidate orthologs, though they were in the CAPG2 clade in the phylogeny (HALSPE011552, ANCTWI008391, MADERY005020, CYAPAR005408, TRIVAG013553, GLOWIT006580, GLOWIT010054), as well as the addition of some that…
	CAPD3	NCAPGD3,HCP-6	Hawk	yes	no: other Hawks and HEAT repeat proteins interspersed.	no	several iterations of hmmsearch - hit extraction - phylogenetic interference - hmmbuilding of candidate orthologs - hmmsearch	yes: checking divergent sequences and/or sequences with instable positions in phylogenies	no	no	mafft: linsi	bmge -t AA -m BLOSUM30 -b 3 -h 0.55 -g 0.7	IQ-TREE	LG+C20+G	Some sequences were removed from the trimmed alignment because they had very few aligned positions; therefore they were absent from the tree. However, in some cases these clearly represent ortholog sequences, though often partial. In these cases they were added. These include PICSPE027915, PYGBIF009365, VERVER000505, NUTLON023002, PAUCHR019790, GEPOCE043189, GONPRO009682, SORBIC006078, NANOCE1120…
SMC5/6	SMC5	Spr18,	SMC	yes	no: various other SMC proteins interspersed	no	several iterations of hmmsearch - hit extraction - phylogenetic interference - hmmbuilding of candidate orthologs - hmmsearch	no	no	no	hmmalign --trim	trimal -gt 0.1	IQ-TREE	LG+C20+G	Phylogeny has an additional clade in the tree containing most likely SMC5 sequences (CARMEM003171, CARMEM008266, SPISAL001354, TRESPE004075, GIAINT004473, BARSPE005023, DYSBRE006688), which are also included in the set of SMC5 orthologs. Furthermore, some spurious sequences were removed (GUITHE020309, MANSPH007934, APISPI042130, DIPROT023063)
	SMC6	Rhc18,Rad18,Jnj	SMC	yes	no: various other SMC proteins interspersed	no	several iterations of hmmsearch - hit extraction - phylogenetic interference - hmmbuilding of candidate orthologs - hmmsearch	no	no	no	hmmalign --trim	trimal -gt 0.1, some poorly aligned regions removed manually	IQ-TREE	LG+C20+G	Phylogeny has additional clades in the tree containing most likely SMC5 sequences (DYSBRE004915, BARSPE012187, GIAINT000295, SPISAL000882, TRESPE003951, TRESPE004133, CARMEM000427, RHOMAR002419, PICSPE035295 ), which are also included in the set of SMC5 orthologs. Furthermore, some spurious sequences were removed (CHOSPE036819, ALLMAC004866, PLATAR009647)
	Nse4	Qri2,Rad62	Kleisin	yes	yes: full-length bitscore between 22.5 and 48	DIAMOND was applied to establish OrthoFinder orthogroups, and one HOG therein was used to kickstart the homology searches for this protein	several iterations of hmmsearch with manual verification onto eukarya.v5	no	no	no	mafft: linsi	trimal -gappyout	IQ-TREE	LG+C20+G	Phylogeny does not contain an outgroup; closest outgroup probably comprises prokaryotic (archaeal) kleisins.
	Nse1	NSMCE1	Kite (N-terminus);RING (C-terminus)	yes	no: profile HMM hits all Nse1 ortholog sequences when a domain bitscore cut-off of 20.4 is applied, but within this cut-off also some Nse3 orthologs are hit.	no	several iterations of hmmsearch - hit extraction - phylogenetic interference - hmmbuilding of candidate orthologs - hmmsearch	no	no	no	mafft: linsi	NA	IQ-TREE	LG+C20+G
	Nse3	NSMCE3,MAGE	Kite	yes	no: profile HMM hits all Nse3 ortholog sequences when a domain bitscore cut-off of 21 is applied, but within this cut-off also one Nse1 ortholog is hit.	no	several iterations of hmmsearch - hit extraction - phylogenetic interference - hmmbuilding of candidate orthologs - hmmsearch	no	no	no	mafft: linsi	NA	IQ-TREE	LG+C20+G	Phylogeny contains some Nse1 sequences, but these are not monophyletic: when rooted on the largest Nse1 cluster, the Nse1 ortholog PTESPE016401 is positioned within Nse3.
	Nse2	Mms21,Quijote,Cervante	Sumo ligase, Zinc/RING finger (C-ter)	yes	partially: profile HMM of N-terminal domain nearly separates the orthologs from other sequences, except some strongly divergent N-termini of e.g. RIGRAM012510; profile HMM of C-terminal Zinc finger domain does not.	no	initialization of with full-length profile HMMs, thereafter separate HMM homology searches for N- and C-terminus, the latter was also subject to phylogenetic inference.	yes: checking divergent sequences	no	no	mafft: linsi	trimal -gappyout	IQ-TREE	LG+C20+G	Phylogeny inferred only for C-terminus (Zinc finger domain)
	Nse5	SIMC1,SLF1,SNI1	HEAT/TPR-like	yes	no: divergent orthologs not hit by common model - approach was to generate multiple lineag-specific HMMs and call orthologs based on overlapping patterns. Additional orthologs among dikaryan fungi/amoebozoa were found through bidirectional jackhmmer searches and/or bidrectional jackhmmer iterative searches through online jackhmmer ((uniprot).	no	several iterations of hmmsearch - hit extraction - phylogenetic interference - hmmbuilding of candidate orthologs - hmmsearch	yes: checking divergent sequences	no	yes	NA	NA	NA	NA
	Nse6	Kre29,SLF2,ASAP1,FAM178B	HEAT	yes	no: divergent orthologs not hit by common model - approach was to generate multiple lineag-specific HMMs and call orthologs based on overlapping patterns. Additional orthologs among dikaryan fungi/amoebozoa were found through bidirectional jackhmmer searches and/or bidrectional jackhmmer iterative searches through online jackhmmer ((uniprot).	no	several iterations of hmmsearch - hit extraction - phylogenetic interference - hmmbuilding of candidate orthologs - hmmsearch	yes: checking divergent sequences	no	yes	NA	NA	NA	NA
Cohesin	SMC1	Psm1,HIM-1	SMC	yes	no: various other SMC proteins interspersed	no	several iterations of hmmsearch - hit extraction - phylogenetic interference - hmmbuilding of candidate orthologs - hmmsearch	no	no	no	mafft: auto	trimal -gappyout, coiled-coil removed, sequences with <5% coverage removed	IQ-TREE	LG+C20+G	Some orths identified in previous iterations were not found in the current tree (SPISPE009864) or SMC1 cluster (PERMAR007032, TOXGON004782, VAVCUL000360); since they most likely are in fact SMC1, they were added afterwards. One was removed, more likely SMC5 (DYSBRE008094)
	SMC3	Psm3	SMC	yes	no: various other SMC proteins interspersed	no	several iterations of hmmsearch - hit extraction - phylogenetic interference - hmmbuilding of candidate orthologs - hmmsearch	no	no	no	hmmalign --trim	trimal -gt 0.1	IQ-TREE	LG+C20+G	Three ciliate and one metamonad sequences are not part of the SMC clade, but these have been experimentally characterized and verified.
	Scc1	Rad21,SYN2-4	Kleisin	yes	no: Rec8 and CAPH2 sequences interspersed.	no	several iterations of hmmsearch - hit extraction - phylogenetic interference - hmmbuilding of candidate orthologs - hmmsearch	yes: checking divergent sequences	no	no	mafft: linsi	trimal -gappyout	IQ-TREE	LG+C20+G	Single phylogeny inferred to retrieve both Scc1 and Rec8. Phylogeny also contains CAPH2 sequences. Phylogeny does not contain three Rec8 candidates (TOXGON005551, PLAFAL004572, TETTHE023518), which were added to the Rec8 orthologous group afterwards.
	Rec8	SYN1	Kleisin	yes	no: profile HMMs generated from Rec8 candidate orthologs only performed poorly, i.e. not gathering all Rec8	no	several iterations of hmmsearch - hit extraction - phylogenetic interference - hmmbuilding of candidate orthologs - hmmsearch	yes: checking divergent sequences	no	no	mafft: linsi	trimal -gappyout	IQ-TREE	LG+C20+G	Single phylogeny inferred to retrieve both Scc1 and Rec8. Phylogeny also contains CAPH2 sequences. Phylogeny does not contain three Rec8 candidates (TOXGON005551, PLAFAL004572, TETTHE023518), which were added to the Rec8 orthologous group afterwards.
	Scc3	Irr1,SA,STAG	Hawk	yes	no: other Hawks and HEAT repeat proteins interspersed.	no	several iterations of hmmsearch - hit extraction - phylogenetic interference - hmmbuilding of candidate orthologs - hmmsearch	yes: checking divergent sequences	no	no	mafft: einsi	bmge -t AA -m BLOSUM30 -b 3 -h 0.55 -g 0.75	IQ-TREE	LG+C20+G	Consensus tree instead of ML tree used (had higher log likelihood). Various sequences within Scc3 clade, particularly with long branches, possibly no genuine Scc3 orthologs, and therefore excluded from ortholog list (NAEFOW000133, NEOSPE015363, NEOSPE015780, TELSPE080345, VERVER009194, MONNEG002774, MONNEG006406, NEOSPE015363, NEOSPE015780, PLAFUN005532, GUITHE000112, GUITHE015799, ARCINT028527, …
	NIPBL	Scc2,Mis4,PQN-85	Hawk	yes	no: other Hawks and HEAT repeat proteins interspersed.	no	several iterations of hmmsearch - hit extraction - phylogenetic interference - hmmbuilding of candidate orthologs - hmmsearch	yes: checking divergent sequences	no	no	mafft: linsi	bmge -t AA -m BLOSUM30 -b 3 -h 0.52 -g 0.75	IQ-TREE	LG+C20+G	Phylogeny's clade encompassing NIBPL orthologs lacked one ortholog (MADERY023472), which was found elsewhere and added to the orthologs. In addition, there were two sequences in the NIPBL clade that likely weren't NIPBL, and therefore were removed (SYNPLU003487, TRIVAG020525)
	MAU2	Scc4,Ssl3	TPR	yes	no: various TPR proteins interspersed	no	several iterations of hmmsearch - hit extraction - phylogenetic interference - hmmbuilding of candidate orthologs - hmmsearch	yes: checking divergent sequences and/or sequences with instable positions in phylogenies	no	no	hmmalign --trim	no (trimming as hmmalign option)	IQ-TREE	LG+C20+G	Previous iterations disagreed with regard to te placement of various sequences, which were all manually checked using HHpred (online). This resulted in the removal of multiple sequences as candidate orths, though they were in the MAU2 clade in the phylogeny (ANAIGN007353, PARPYR002180, CLAOKA005168, PICSPE053357, NEMVEC017288, CRAGIG013707, CLAOKA001740), as well as the addition of some that were…
	PDS5	EVL-14	Hawk	yes	no: other Hawks and HEAT repeat proteins interspersed.	no	several iterations of hmmsearch - hit extraction - phylogenetic interference - hmmbuilding of candidate orthologs - hmmsearch	yes: checking divergent sequences	no	no	mafft: linsi	bmge -t AA -m BLOSUM30 -h 0.55 -g 0.7 -b 3	IQ-TREE	LG+C20+G	Some sequences were removed from the trimmed alignment because they had very few aligned positions; therefore they were absent from the tree. However, in some cases these clearly represent ortholog sequences, though often partial. In these cases they were added. These include LAPGUS033331, LAPGUS049503, MICMAR030423, HALSPE007336, POLPAL004371, RAMBRE006878, PLATAR013970. In addition, some sequen…
	WAPL	Wpl1	ARM	yes	no: some other ARM/HEAT repeat proteins are being hit.	no	several iterations of hmmsearch with manual verification onto eukarya.v5	yes: checking divergent sequences	no	no	NA	NA	NA	NA
	Sororin	CDCA5,Dalmatian	Sororin domain	yes	no: no HMM could capture all orthologs	no	several iterations of hmmsearch/jackhmmer	yes: checking divergent sequences	no	no	NA	NA	NA	NA
	Securin	cut2,PATRONUS,NEURON NAVIGATOR 1-LIKE-RELATED,PTTG1		yes	no: other proteins, mainly Cyclin, are hit by the HMM as well; furthermore the most inclusive HMM does not hit two orthologs, namely MANSPH000476 and PRIPAC001619	no	several iterations of hmmsearch with manual verification onto eukarya.v5, as well as jackhmmer on the HMMer server; Cyclin proteins were actively removed if hit, based on the presence of a corresponding Pfam domain.	no	no	no	NA	NA	NA	NA	Candidate ortholog in Caenorhabditis elegans (https://www.uniprot.org/uniprotkb/Q18235/entry) so far not hit.
	Separase	Esp(1),Cut1,SEP-1	TPR domain (N-terminus);peptidase/protease domain (C-terminus)	yes	no: both the hmm for the TPR and for the separase yield non-orthologous sequences interspersed.	no	TPR and peptidase domains: separate iterations of hmmsearch with manual inspection of hits.	no	no	no	mafft: linsi	trimal -gappyout	IQ-TREE	LG+C20+G	Separate phylogenies for TPR and peptidase domains, using the same methods. One putative ortholog not in main cluster in peptidase tree, namely ROZALL000100, probably because the sequence is very short, yet added to the orthologous group.
	Eco1	ESCO1/2,Eso1,F08F8.4,San	Zinc finger (N-terminus);Acetyltransferase (C-terminus)	yes	yes: best domain bitscore above 27.5	no	several iterations of hmmsearch with manual verification onto eukarya.v5	no	no	no	NA	NA	NA	NA
	CTCF			no	yes: best domain bitscore above 401.2; except this fails to retrieve ACAPLA004833 (though another ortholog in this species is retrieved with this cut-off)	no	single hmmsearch with profile HMM from TreeFam (http://www.treefam.org/family/TF106430)	no	no	no	mafft: linsi	bmge -t AA -m BLOSUM30 -b 3 -h 0.5 -g 0.7	IQ-TREE	LG+C20+G
	Haspin	ALK1/2,hrk1	Kinase	yes	no: multiple other kinases interspersed.	no	several hmmsearch iterations with manual validation	no	no	no	mafft: linsi	trimal -gappyout	IQ-TREE	LG+C20+G	Additional candidates (currently excluded from orths): SPISPE005682, SPISPE005683, NAEFOW013772, NAEFOW013773, GONPAC046473, PERSWS006523, ARCINT037251, CHASUB018582, SAPDIC016317, RIGRAM014153, PHYINF013070
	Shugoshin	Sgo(1/2)		yes	no: multiple unconfirmed candidates hit the hmm with higher bitscores / lower e-values than manually confirmed orthologs.		hmmsearch, online jackhmmer multiple iterations, eggnog v5, PROST	no	no	no	NA	NA	NA	NA	Candidate orthologs (unconfirmed): LAPGUS034045, PERSWS004566 (these hit other things a lot better than SGO, perhaps consider them not SGO anymore?)

### Sheet: Homologs
Protein family	Members	Results		Homolog detection			Phylogenetic analysis									Notes
		LECA paralogs	Closest prokaryotic homologs	hmmsearch/jackhmmer: query (HMM) and database	HHpred: applied (yes/no), queries and database (if applied)	Foldseek: applied (yes/no), queries and database (if applied)	CD-hit sequence subsampling (percent identity, %)	MSA (algorithm, parameters)	MSA trimming (algorithm, parameters) and manual curation	MSA cleaning (removal of sequences with too high a percentage of gaps)	Method	Substitution model	Highest likelihood	Topology test: constraint tree	Topology test result
SMC	SMC1,SMC2,SMC3,SMC4,SMC5,SMC6	SMC1-SMC4, SMC2-SMC4, SMC5-SMC6	SMC1-4: condensin/cohesin-like archaeal SMC proteins, SMC5-6: SMC5/6-like archaeal SMC proteins	yes: profile HMMs for each of SMC1-6	no	no	yes (30%)	PROMALS3D, default parameters, AF-predicted input structures (AF-A0A1J1ADG3-F1-model_v4;AF-A0A2R6T5V4-F1-model_v4;AF-A0A2V3J862-F1-model_v4;AF-A0A5B9D6G3-F1-model_v4;AF-C7DHY0-F1-model_v4;AF-E6N4V9-F1-model_v4;AF-F8KVY5-F1-model_v4;AF-N0BKP2-F1-model_v4;AF-O95347-F1-model_v4;AF-Q14683-F1-model_v4;AF-Q1PZG8-F1-model_v4;AF-Q8IY18-F1-model_v4;AF-Q96SB8-F1-model_v4;AF-Q9NTJ3-F1-model_v4;AF-Q9UQE7-F1-…	trimal -gappyout, manual removal of coiled-coil	yes (70%)	IQ-TREE	LG+C60+G	Consensus	eukaryotic sequences monophyletic	p-AU=0.317	Consensus tree instead of ML tree shown (higher likelihood than ML tree). Tree filename: euk5_homs1.SMC.psicdhit_0.3.PROMALS3D.gappyout.cut.drop.iqtree.contree
Kleisin	CAPH2,CAPH,Scc1,Rec8,Nse4	Scc1-Rec8, potentially CAPH2-CAPH (unresolved)	CAPH-CAPH2-Scc1-Rec8: diverse, other archaeal kleisin proteins, Nse4: Nse4-like archaeal kleisin proteins	yes: profile HMM + iterations with (A) CAPH-CAPH2-Scc1-Rec8 profile HMM, and (B) Nse4 profile HMM	no	no	yes (40%)	MAFFT-merge (input: CAPH, CAPH2, Scc1-Rec8 MAFFT-LINSI alignments plus unaligned prokaryotic sequences	trimal -gappyout	yes (70%)	IQ-TREE	LG+C60+G	Consensus	eukaryotic sequences monophyletic	p-AU=0.002	Consensus tree instead of ML tree shown (higher likelihood than ML tree). Tree filename: euk5_homs9.Kleisin.cdhit_40.mafft_merge.gappyout.drop.iqtree.contree
Kite	Nse1,Nse3	Nse1-Nse3	Archaeal (Nse1/3-like) kite	yes: profile HMM of Nse1 and Nse3 combined, searched to find hits in archaea (not found in bacteria), an iteration with trusted hits	no	no	no	MAFFT-DASH	manual removal of zinc finger (Nse1), then trimal -gappyout	yes (70%)	IQ-TREE	LG+C60+G	ML	eukaryotic sequences monophyletic	p-AU=0.223	Tree filename: euk5_homs6.Nse1_Nse3.ginsi_dash.cut.gappyout.drop.iqtree.treefile
Hawk	Scc3,Pds5,NIPBL,CAPG,CAPD2,CAPG2,CAPD3	A-Hawks (SCC3/G/G2) vs. B-Hawks(D2/D3/PDS5/NIPBL)	Adaptins (Asgard archaea)?		yes (high E-value hit)	yes
Nse5/Nse6	Nse5,Nse6	Nse5-Nse6	Hawks or exportin/importin		yes (high E-value hit)	yes
