## Supplementary Table 7 for "Repeated duplications and losses shaped SMC complex evolution from archaeal ancestors to modern eukaryotes"

### Sheet: Structure information hawks
Name in Figure 5	AF2/PDB link	average pLDDT	N coordinate	C coordinate	comment
HomsapsCAPG2	https://alphafold.ebi.ac.uk/entry/Q86XI2	88.04	1	1141
ArathaCAPG2	https://alphafold.ebi.ac.uk/entry/F4I8B3	79.79	1	1201
HomsapsScc3(SA2)	https://alphafold.ebi.ac.uk/entry/Q8N3U4	79.58	81	1231
ArathaScc3	https://alphafold.ebi.ac.uk/entry/O82265	82.72	64	1021
HomsapsCAPG	https://alphafold.ebi.ac.uk/entry/Q9BPX3	82.42	1	916
ArathaCAPG	https://alphafold.ebi.ac.uk/entry/F4K790	81.98	1	936
HomsapsPDS5 (PDS5B)	https://alphafold.ebi.ac.uk/entry/Q9NTI5	80.5	1	1156
ArathaPDS5 (PDS5B)	https://alphafold.ebi.ac.uk/entry/F4I737	73.5	1	1171
HomsapsNIPBL	https://www.rcsb.org/structure/7W1M	x	1193	2626	from the PDB archive
ArathaNIPBL (SCC2)	https://alphafold.ebi.ac.uk/entry/A5HEI1	70.9	231	1606
HomsapsCAPD2	https://alphafold.ebi.ac.uk/entry/Q15021	79.68	1	1392
ArathaCAPD2	https://alphafold.ebi.ac.uk/entry/F4J246	75.65	1	1236
HomsapsCAPD3	https://alphafold.ebi.ac.uk/entry/P42695	72.4	121	11281
ArathaCAPD3	https://alphafold.ebi.ac.uk/entry/O24610	76.42	1	1236

### Sheet: Dali Z-scores
DALI Z-score	HomsapsCAPG2	ArathaCAPG2	HomsapsSCC3(SA2)	ArathaSCC3	HomsapsCAPG	ArathaCAPG	HomsapsPDS5 (PDS5B)	ArathaPDS5 (PDS5B)	HomsapsNIPBL	ArathaNIPBL (SCC2)	HomsapsCAPD2	ArathaCAPD2	HomsapsCAPD3	ArathaCAPD3
HomsapsCAPG2	55	28.9	15.9	10.4	9.4	11.2	5.5	7.2	10	10.3	7.3	9.5	8.7	7
ArathaCAPG2	28.9	54.3	15.3	13.2	9.6	9.6	7.2	11	11.4	8.5	12.3	13.5	13.3	10.2
HomsapsSCC3(SA2)	15.9	15.3	52.2	30.9	12.1	15.1	9.9	12.2	9.2	12.3	10.1	12.6	9.9	13.7
ArathaSCC3	10.4	13.2	30.9	54.8	18.5	13	11	11.7	15.7	13.6	14.7	12.8	11.3	11.3
HomsapsCAPG	9.4	9.6	12.1	18.5	48.6	22	10.5	13.1	10.4	13.9	14.2	11.7	10.7	15.3
ArathaCAPG	11.2	9.6	15.1	13	22	54.3	11.2	9.7	13.4	11.8	14.3	16	14.2	15
HomsapsPDS5 (PDS5B)	5.5	7.2	9.9	11	10.5	11.2	61.4	32.4	9.4	14.2	9	14.7	7.5	9
ArathaPDS5 (PDS5B)	7.2	11	12.2	11.7	13.1	9.7	32.4	59.3	12.5	14.3	13.9	13.7	14.4	10.7
HomsapsNIPBL	10	11.4	9.2	15.7	10.4	13.4	9.4	12.5	57.9	29.9	16.7	14.9	12.3	16.1
ArathaNIPBL (SCC2)	10.3	8.5	12.3	13.6	13.9	11.8	14.2	14.3	29.9	54.5	15.9	16.7	16.5	18.2
HomsapsCAPD2	7.3	12.3	10.1	14.7	14.2	14.3	9	13.9	16.7	15.9	54.3	35.5	20.7	19
ArathaCAPD2	9.5	13.5	12.6	12.8	11.7	16	14.7	13.7	14.9	16.7	35.5	56.9	18.8	18.1
HomsapsCAPD3	8.7	13.3	9.9	11.3	10.7	14.2	7.5	14.4	12.3	16.5	20.7	18.8	58.2	31.9
ArathaCAPD3	7	10.2	13.7	11.3	15.3	15	9	10.7	16.1	18.2	19	18.1	31.9	50.9
